# Two morphologically distinct formae speciales in *Neonectria magnoliae* differ in their virulence on Magnolia family hosts *Liriodendron tulipifera* and *Magnolia fraseri*

**DOI:** 10.1101/2025.01.31.635987

**Authors:** Hannah M. Petronek, Shannon C. Lynch, Brian Lovett, Angie M. Martin, Danielle K.H. Martin, Matt T. Kasson

**Author notes:** Corresponding author: Matt T. Kasson. Warnell School of Forestry and Natural Resources, University of Georgia, Athens, GA 30605.

## Abstract

The family Nectriaceae includes numerous phytopathogenic fungal genera that cause canker diseases on both angiosperm and conifer hosts worldwide. Among these, *Neonectria* species are globally important canker pathogens of numerous hosts, but their roles in contributing to forest decline and mortality outside their role in beech bark disease and apple canker are largely understudied. In the U.S., *Neonectria magnoliae* causes perennial cankers on two native hosts in central Appalachia: Fraser magnolia (*Magnolia fraseri*) and tulip-poplar (*Liriodendron tulipifera*) and has been recently confirmed from non-native star magnolia (*Magnolia stellata*) in West Virginia. Both native hosts occur in the central Appalachian Mountains, but Fraser magnolia occurs mostly at higher elevations. *Neonectria magnoliae* was first described in 1943, yet its impact across the forested landscape remains unclear. To clarify host-specific differences across the contemporary range of *Neonectria magnoliae*, we used multi-locus phylogenetics, comparative pathogenicity / virulence assays, and morphological analyses to determine if *N. magnoliae* represents two cryptic species that specialize on tulip-poplar and magnolia, or if *N. magnoliae* has host-specific pathotypes. Our studies revealed two morphologically distinct formae speciales within *N. magnoliae*: 1) *Neonectria magnoliae* f. sp. *liriodendri;* strains originating from tulip-poplar with increased virulence on this host and lacking macroconidia production and 2) *Neonectria magnoliae* f. sp. *magnoliae;* strains originating from Fraser magnolia with increased virulence on this host and producing macroconidia readily in culture. Overall, the incidence of these two pathotypes indicates that neither pathogen alone poses serious risks to either host but adds to cumulative stresses that both tree species are experiencing in the face of global climate change.
