## Supplementary Tables 1-3 for "Two morphologically distinct formae speciales in *Neonectria magnoliae* differ in their virulence on Magnolia family hosts *Liriodendron tulipifera* and *Magnolia fraseri*"

### Sheet: Supp1_PCRPrimers
Locus	Primer	Direction	Reference	Sequence (5'-3')	Annealing Temperature Tm (°C)
EF1-α	tef1-728	forward	Carbone & Kohn 1999	CATCGAGAAGTTCGAGAAGG	56
EF1-α	tef1-1567	reverse	Carbone & Kohn 1999	ACHGTRCCRATACCACCRATCTT	56
ITS	ITS5	forward	White et al 1990	GGAAGTAAAAGTCGTAACAAGG	51
ITS	ITS4	reverse	White et al 1990	TCCTCCGCTTATTGATATGC	41
LSU/28S	LR5	reverse	Vilgalys n.d.	TCCTGAGGGAAACTTCG	56
LSU/28S	LROR	forward	Rehner & Samuels 1994	ACCCGCTGAACTTAAGC	56
BTUB1	Btub-T1	forward	O'donnell & Cigelnik 1997	AACATGCGTGAGATTGTAAGT	60
BTUB1	Btub-T2	reverse	O'donnell & Cigelnik 1997	TCTGGATGTTGTTGGGAATCC	60

### Sheet: Supp2_Nmagnoliae_microconidia
Isolate Name	Host	Spore Number	Length (µm)	Width (µm)
GKMAG5	Magnolia fraseri	1	8.51	3
GKMAG5	Magnolia fraseri	2	10.11	3
GKMAG5	Magnolia fraseri	3	9.57	2.79
GKMAG5	Magnolia fraseri	4	9.62	3.15
GKMAG5	Magnolia fraseri	5	10.96	3.34
GKMAG5	Magnolia fraseri	6	7.6	2.7
GKMAG5	Magnolia fraseri	7	9.31	3.38
GKMAG5	Magnolia fraseri	8	8.86	2.67
GKMAG5	Magnolia fraseri	9	11.17	3.29
GKMAG5	Magnolia fraseri	10	9.34	2.59
GKMAG5	Magnolia fraseri	11	8.76	2.92
GKMAG5	Magnolia fraseri	12	9.99	2.97
GKMAG5	Magnolia fraseri	13	8.92	2.66
GKMAG5	Magnolia fraseri	14	8.42	3.11
GKMAG5	Magnolia fraseri	15	9.67	2.99
GKMAG5	Magnolia fraseri	16	10.53	3.15
GKMAG5	Magnolia fraseri	17	9.08	3.55
GKMAG5	Magnolia fraseri	18	11.27	3.56
GKMAG5	Magnolia fraseri	19	8.36	3.17
GKMAG5	Magnolia fraseri	20	9.73	3.33
GKMAG5	Magnolia fraseri	21	9.81	3.05
GKMAG5	Magnolia fraseri	22	7.92	3.11
GKMAG5	Magnolia fraseri	23	10.25	3.37
GKMAG5	Magnolia fraseri	24	9.67	2.99
GKMAG5	Magnolia fraseri	25	9.16	2.71
GKMAG5	Magnolia fraseri	26	8.62	3.13
GKMAG5	Magnolia fraseri	27	8.65	3.2
GKMAG5	Magnolia fraseri	28	9.08	2.7
GKMAG5	Magnolia fraseri	29	9.22	3.07
GKMAG5	Magnolia fraseri	30	9.73	3.14
GKMAG5	Magnolia fraseri	31	9.91	3.33
GKMAG5	Magnolia fraseri	32	8.5	3.17
GKMAG5	Magnolia fraseri	33	9.31	2.84
GKMAG5	Magnolia fraseri	34	9.33	2.93
GKMAG5	Magnolia fraseri	35	9.32	2.92
GKMAG5	Magnolia fraseri	36	8.67	3.11
GKMAG5	Magnolia fraseri	37	9.59	2.86
GKMAG5	Magnolia fraseri	38	9.42	2.79
GKMAG5	Magnolia fraseri	39	9.48	3.35
GKMAG5	Magnolia fraseri	40	8.74	3.13
GKMAG5	Magnolia fraseri	41	10.1	2.9
GKMAG5	Magnolia fraseri	42	8.96	3.22
GKMAG5	Magnolia fraseri	43	10.58	3.4
GKMAG5	Magnolia fraseri	44	9.02	3.38
GKMAG5	Magnolia fraseri	45	8.63	3.29
GKMAG5	Magnolia fraseri	46	7.61	2.87
GKMAG5	Magnolia fraseri	47	11.77	3.12
GKMAG5	Magnolia fraseri	48	10.26	3.31
GKMAG5	Magnolia fraseri	49	10.33	3.05
GKMAG5	Magnolia fraseri	50	8.57	3.39
NmSH1-1	Liriodendron tulipifera	1	7.1	2.29
NmSH1-1	Liriodendron tulipifera	2	6.96	2.33
NmSH1-1	Liriodendron tulipifera	3	6.42	2.31
NmSH1-1	Liriodendron tulipifera	4	6.07	2.17
NmSH1-1	Liriodendron tulipifera	5	8.17	2.46
NmSH1-1	Liriodendron tulipifera	6	6.39	2.4
NmSH1-1	Liriodendron tulipifera	7	7.41	2.54
NmSH1-1	Liriodendron tulipifera	8	7.64	3.21
NmSH1-1	Liriodendron tulipifera	9	8.01	2.36
NmSH1-1	Liriodendron tulipifera	10	7.88	2.71
NmSH1-1	Liriodendron tulipifera	11	6.65	2.5
NmSH1-1	Liriodendron tulipifera	12	7.79	2.73
NmSH1-1	Liriodendron tulipifera	13	5.74	2.4
NmSH1-1	Liriodendron tulipifera	14	8	3.05
NmSH1-1	Liriodendron tulipifera	15	8.21	2.45
NmSH1-1	Liriodendron tulipifera	16	6.55	2.31
NmSH1-1	Liriodendron tulipifera	17	7.1	2.29
NmSH1-1	Liriodendron tulipifera	18	7.18	2.6
NmSH1-1	Liriodendron tulipifera	19	9.36	2.62
NmSH1-1	Liriodendron tulipifera	20	8.3	2.39
NmSH1-1	Liriodendron tulipifera	21	8.91	2.22
NmSH1-1	Liriodendron tulipifera	22	6.22	2.23
NmSH1-1	Liriodendron tulipifera	23	6.83	2.32
NmSH1-1	Liriodendron tulipifera	24	7.89	2.88
NmSH1-1	Liriodendron tulipifera	25	6.61	2.3
NmSH1-1	Liriodendron tulipifera	26	7.53	2.03
NmSH1-1	Liriodendron tulipifera	27	7.04	2.47
NmSH1-1	Liriodendron tulipifera	28	7.24	2.38
NmSH1-1	Liriodendron tulipifera	29	7.1	2.24
NmSH1-1	Liriodendron tulipifera	30	7.1	2.28
NmSH1-1	Liriodendron tulipifera	31	6.92	2.11
NmSH1-1	Liriodendron tulipifera	32	7.21	2.79
NmSH1-1	Liriodendron tulipifera	33	6.73	2.43
NmSH1-1	Liriodendron tulipifera	34	8.13	2.74
NmSH1-1	Liriodendron tulipifera	35	7.2	2.26
NmSH1-1	Liriodendron tulipifera	36	8.79	2.8
NmSH1-1	Liriodendron tulipifera	37	8.13	2.74
NmSH1-1	Liriodendron tulipifera	38	8.25	2.35
NmSH1-1	Liriodendron tulipifera	39	7.28	2.18
NmSH1-1	Liriodendron tulipifera	40	9.13	2.64
NmSH1-1	Liriodendron tulipifera	41	8.72	2.96
NmSH1-1	Liriodendron tulipifera	42	7.55	2.42
NmSH1-1	Liriodendron tulipifera	43	7.41	2.27
NmSH1-1	Liriodendron tulipifera	44	7.66	2.79
NmSH1-1	Liriodendron tulipifera	45	7.05	2.38
NmSH1-1	Liriodendron tulipifera	46	8.18	2.83
NmSH1-1	Liriodendron tulipifera	47	7.62	2.53
NmSH1-1	Liriodendron tulipifera	48	9	3.05
NmSH1-1	Liriodendron tulipifera	49	8.08	2.58
NmSH1-1	Liriodendron tulipifera	50	7.23	2.75
GKMAG1	Magnolia fraseri	1	7.24	2.38
GKMAG1	Magnolia fraseri	2	8.26	2.82
GKMAG1	Magnolia fraseri	3	9.21	3.05
GKMAG1	Magnolia fraseri	4	9.49	3.21
GKMAG1	Magnolia fraseri	5	7.71	2.69
GKMAG1	Magnolia fraseri	6	7.86	2.72
GKMAG1	Magnolia fraseri	7	13.43	3.74
GKMAG1	Magnolia fraseri	8	8.93	2.64
GKMAG1	Magnolia fraseri	9	7.96	2.57
GKMAG1	Magnolia fraseri	10	9.19	2.84
GKMAG1	Magnolia fraseri	11	9.01	3.13
GKMAG1	Magnolia fraseri	12	6.6	2.65
GKMAG1	Magnolia fraseri	13	7.91	2.78
GKMAG1	Magnolia fraseri	14	7.93	2.75
GKMAG1	Magnolia fraseri	15	11.64	3.17
GKMAG1	Magnolia fraseri	16	8.18	2.65
GKMAG1	Magnolia fraseri	17	7.78	2.36
GKMAG1	Magnolia fraseri	18	8.62	3.08
GKMAG1	Magnolia fraseri	19	9.01	3.13
GKMAG1	Magnolia fraseri	20	8.03	2.72
GKMAG1	Magnolia fraseri	21	11.15	3.31
GKMAG1	Magnolia fraseri	22	8.28	2.65
GKMAG1	Magnolia fraseri	23	7.58	2.91
GKMAG1	Magnolia fraseri	24	7.52	3.1
GKMAG1	Magnolia fraseri	25	7.91	2.97
GKMAG1	Magnolia fraseri	26	7.3	2.82
GKMAG1	Magnolia fraseri	27	7.94	2.99
GKMAG1	Magnolia fraseri	28	7.45	2.69
GKMAG1	Magnolia fraseri	29	10.94	3.03
GKMAG1	Magnolia fraseri	30	9.83	2.75
GKMAG1	Magnolia fraseri	31	8.68	2.88
GKMAG1	Magnolia fraseri	32	8.03	2.75
GKMAG1	Magnolia fraseri	33	7.62	2.92
GKMAG1	Magnolia fraseri	34	8.19	2.9
GKMAG1	Magnolia fraseri	35	8.48	2.93
GKMAG1	Magnolia fraseri	36	7.01	2.72
GKMAG1	Magnolia fraseri	37	8.29	3.17
GKMAG1	Magnolia fraseri	38	7.74	2.73
GKMAG1	Magnolia fraseri	39	6.94	2.7
GKMAG1	Magnolia fraseri	40	8.32	3.27
GKMAG1	Magnolia fraseri	41	8.19	2.75
GKMAG1	Magnolia fraseri	42	7.11	2.54
GKMAG1	Magnolia fraseri	43	7.54	2.48
GKMAG1	Magnolia fraseri	44	8.22	2.96
GKMAG1	Magnolia fraseri	45	8.51	3.1
GKMAG1	Magnolia fraseri	46	7.48	2.74
GKMAG1	Magnolia fraseri	47	9.49	2.91
GKMAG1	Magnolia fraseri	48	11.86	3.53
GKMAG1	Magnolia fraseri	49	8.66	2.87
GKMAG1	Magnolia fraseri	50	7.04	2.44
starMAG	Magnolia stellata	1	7.56	3.35
starMAG	Magnolia stellata	2	6.37	3.16
starMAG	Magnolia stellata	3	6.61	3.07
starMAG	Magnolia stellata	4	8.52	2.97
starMAG	Magnolia stellata	5	8.03	3.59
starMAG	Magnolia stellata	6	8.31	2.93
starMAG	Magnolia stellata	7	6.97	2.75
starMAG	Magnolia stellata	8	6.81	2.79
starMAG	Magnolia stellata	9	6.68	2.9
starMAG	Magnolia stellata	10	6.72	2.68
starMAG	Magnolia stellata	11	6.2	2.88
starMAG	Magnolia stellata	12	7.64	2.93
starMAG	Magnolia stellata	13	6.92	3.53
starMAG	Magnolia stellata	14	6.85	2.89
starMAG	Magnolia stellata	15	6.36	3
starMAG	Magnolia stellata	16	7.06	2.54
starMAG	Magnolia stellata	17	6.51	2.87
starMAG	Magnolia stellata	18	6.56	2.27
starMAG	Magnolia stellata	19	6.25	2.73
starMAG	Magnolia stellata	20	6.11	2.33
starMAG	Magnolia stellata	21	5.59	2.75
starMAG	Magnolia stellata	22	6.27	2.15
starMAG	Magnolia stellata	23	9.8	2.87
starMAG	Magnolia stellata	24	8.33	3.09
starMAG	Magnolia stellata	25	7.22	3.4
starMAG	Magnolia stellata	26	6.63	3.13
starMAG	Magnolia stellata	27	6.27	2.15
starMAG	Magnolia stellata	28	7.83	2.94
starMAG	Magnolia stellata	29	6.77	2.9
starMAG	Magnolia stellata	30	6.53	2.95
starMAG	Magnolia stellata	31	7.16	3.23
starMAG	Magnolia stellata	32	6.73	3.12
starMAG	Magnolia stellata	33	6.7	3.17
starMAG	Magnolia stellata	34	7.32	2.77
starMAG	Magnolia stellata	35	6.8	3.21
starMAG	Magnolia stellata	36	6.6	3.06
starMAG	Magnolia stellata	37	7.24	2.85
starMAG	Magnolia stellata	38	7.83	3.23
starMAG	Magnolia stellata	39	7.12	3.07
starMAG	Magnolia stellata	40	7.24	2.99
starMAG	Magnolia stellata	41	7.27	3.07
starMAG	Magnolia stellata	42	7.52	2.74
starMAG	Magnolia stellata	43	7.08	2.89
starMAG	Magnolia stellata	44	5.65	2.86
starMAG	Magnolia stellata	45	6.65	3.18
starMAG	Magnolia stellata	46	7.14	3.04
starMAG	Magnolia stellata	47	7.35	2.87
starMAG	Magnolia stellata	48	6.78	2.62
starMAG	Magnolia stellata	49	7	3.12
starMAG	Magnolia stellata	50	6.98	2.98
GKMAG720-2	Magnolia fraseri	1	7.27	3.21
GKMAG720-2	Magnolia fraseri	2	7.45	2.94
GKMAG720-2	Magnolia fraseri	3	6.12	3.13
GKMAG720-2	Magnolia fraseri	4	6.15	2.73
GKMAG720-2	Magnolia fraseri	5	6.93	2.97
GKMAG720-2	Magnolia fraseri	6	7.48	3.33
GKMAG720-2	Magnolia fraseri	7	6.59	2.63
GKMAG720-2	Magnolia fraseri	8	8.95	3.4
GKMAG720-2	Magnolia fraseri	9	8.81	3.36
GKMAG720-2	Magnolia fraseri	10	8.79	3.38
GKMAG720-2	Magnolia fraseri	11	6.58	2.81
GKMAG720-2	Magnolia fraseri	12	9.1	3.02
GKMAG720-2	Magnolia fraseri	13	8.29	3.16
GKMAG720-2	Magnolia fraseri	14	6	2.64
GKMAG720-2	Magnolia fraseri	15	8.25	3.13
GKMAG720-2	Magnolia fraseri	16	7.03	2.87
GKMAG720-2	Magnolia fraseri	17	7.38	3.25
GKMAG720-2	Magnolia fraseri	18	6.99	3.21
GKMAG720-2	Magnolia fraseri	19	10.27	3.32
GKMAG720-2	Magnolia fraseri	20	6.61	2.87
GKMAG720-2	Magnolia fraseri	21	7.03	2.87
GKMAG720-2	Magnolia fraseri	22	8.85	3.18
GKMAG720-2	Magnolia fraseri	23	7.27	2.76
GKMAG720-2	Magnolia fraseri	24	8.72	3.23
GKMAG720-2	Magnolia fraseri	25	7.05	2.89
GKMAG720-2	Magnolia fraseri	26	8.66	3.59
GKMAG720-2	Magnolia fraseri	27	6.91	2.65
GKMAG720-2	Magnolia fraseri	28	6.5	2.89
GKMAG720-2	Magnolia fraseri	29	8.89	3.34
GKMAG720-2	Magnolia fraseri	30	7.14	2.81
GKMAG720-2	Magnolia fraseri	31	6.78	2.74
GKMAG720-2	Magnolia fraseri	32	7.92	3.15
GKMAG720-2	Magnolia fraseri	33	9.09	3.21
GKMAG720-2	Magnolia fraseri	34	8.14	3.25
GKMAG720-2	Magnolia fraseri	35	6.74	2.64
GKMAG720-2	Magnolia fraseri	36	8.31	3.26
GKMAG720-2	Magnolia fraseri	37	8.55	3.02
GKMAG720-2	Magnolia fraseri	38	9.07	3.04
GKMAG720-2	Magnolia fraseri	39	7.28	2.59
GKMAG720-2	Magnolia fraseri	40	8.75	3.18
GKMAG720-2	Magnolia fraseri	41	9.63	3.49
GKMAG720-2	Magnolia fraseri	42	7.74	3.37
GKMAG720-2	Magnolia fraseri	43	9.27	3.74
GKMAG720-2	Magnolia fraseri	44	8.86	2.93
GKMAG720-2	Magnolia fraseri	45	8.72	3.5
GKMAG720-2	Magnolia fraseri	46	7.93	3.14
GKMAG720-2	Magnolia fraseri	47	8.19	3.14
GKMAG720-2	Magnolia fraseri	48	9.64	3
GKMAG720-2	Magnolia fraseri	49	9	3.06
GKMAG720-2	Magnolia fraseri	50	7.26	3.31
F105-3-1	Liriodendron tulipifera	1	5.52	2.49
F105-3-1	Liriodendron tulipifera	2	6.2	2.68
F105-3-1	Liriodendron tulipifera	3	5.38	1.97
F105-3-1	Liriodendron tulipifera	4	6.27	2.64
F105-3-1	Liriodendron tulipifera	5	5.66	2.75
F105-3-1	Liriodendron tulipifera	6	6.42	2.63
F105-3-1	Liriodendron tulipifera	7	7.21	2.84
F105-3-1	Liriodendron tulipifera	8	7.59	2.48
F105-3-1	Liriodendron tulipifera	9	7.48	2.84
F105-3-1	Liriodendron tulipifera	10	6.59	2.51
F105-3-1	Liriodendron tulipifera	11	6.75	2.81
F105-3-1	Liriodendron tulipifera	12	6.6	2.25
F105-3-1	Liriodendron tulipifera	13	6.77	2.27
F105-3-1	Liriodendron tulipifera	14	6.54	2.04
F105-3-1	Liriodendron tulipifera	15	8.08	2.89
F105-3-1	Liriodendron tulipifera	16	6.11	2.87
F105-3-1	Liriodendron tulipifera	17	6.26	2.82
F105-3-1	Liriodendron tulipifera	18	5.64	2.53
F105-3-1	Liriodendron tulipifera	19	7.02	2.42
F105-3-1	Liriodendron tulipifera	20	6.98	2.58
F105-3-1	Liriodendron tulipifera	21	6.76	2.76
F105-3-1	Liriodendron tulipifera	22	7.06	2.54
F105-3-1	Liriodendron tulipifera	23	7.4	2.12
F105-3-1	Liriodendron tulipifera	24	6.1	2.49
F105-3-1	Liriodendron tulipifera	25	6.44	2.71
F105-3-1	Liriodendron tulipifera	26	5.91	2.74
F105-3-1	Liriodendron tulipifera	27	6.01	2.75
F105-3-1	Liriodendron tulipifera	28	7.92	2.5
F105-3-1	Liriodendron tulipifera	29	7	2.54
F105-3-1	Liriodendron tulipifera	30	6.83	2.82
F105-3-1	Liriodendron tulipifera	31	5.9	2.65
F105-3-1	Liriodendron tulipifera	32	5.72	2.87
F105-3-1	Liriodendron tulipifera	33	6.54	2.69
F105-3-1	Liriodendron tulipifera	34	7.16	2.31
F105-3-1	Liriodendron tulipifera	35	7.12	2.6
F105-3-1	Liriodendron tulipifera	36	6.03	2.4
F105-3-1	Liriodendron tulipifera	37	7.41	2.53
F105-3-1	Liriodendron tulipifera	38	6.23	2.5
F105-3-1	Liriodendron tulipifera	39	5.82	2.38
F105-3-1	Liriodendron tulipifera	40	7.01	2.74
F105-3-1	Liriodendron tulipifera	41	7.47	2.58
F105-3-1	Liriodendron tulipifera	42	5.62	2.38
F105-3-1	Liriodendron tulipifera	43	6.69	2.46
F105-3-1	Liriodendron tulipifera	44	6.68	2.21
F105-3-1	Liriodendron tulipifera	45	7.03	2.62
F105-3-1	Liriodendron tulipifera	46	6.83	2.47
F105-3-1	Liriodendron tulipifera	47	6.59	2.59
F105-3-1	Liriodendron tulipifera	48	7.1	2.29
F105-3-1	Liriodendron tulipifera	49	6.77	2.24
F105-3-1	Liriodendron tulipifera	50	6.21	2.32
LITUSH	Liriodendron tulipifera	1	7.73	3.25
LITUSH	Liriodendron tulipifera	2	6.28	2.43
LITUSH	Liriodendron tulipifera	3	7.67	2.9
LITUSH	Liriodendron tulipifera	4	7.43	3.25
LITUSH	Liriodendron tulipifera	5	7.74	3.17
LITUSH	Liriodendron tulipifera	6	7.77	3.05
LITUSH	Liriodendron tulipifera	7	6.57	2.94
LITUSH	Liriodendron tulipifera	8	8.2	3.07
LITUSH	Liriodendron tulipifera	9	6.21	2.49
LITUSH	Liriodendron tulipifera	10	5.92	2.59
LITUSH	Liriodendron tulipifera	11	8.13	2.81
LITUSH	Liriodendron tulipifera	12	6.07	2.72
LITUSH	Liriodendron tulipifera	13	6.17	3.29
LITUSH	Liriodendron tulipifera	14	6.84	2.65
LITUSH	Liriodendron tulipifera	15	6.22	3.05
LITUSH	Liriodendron tulipifera	16	7.4	3.05
LITUSH	Liriodendron tulipifera	17	6.99	3.4
LITUSH	Liriodendron tulipifera	18	8.48	3.27
LITUSH	Liriodendron tulipifera	19	6.45	2.81
LITUSH	Liriodendron tulipifera	20	6.84	2.89
LITUSH	Liriodendron tulipifera	21	7.31	2.78
LITUSH	Liriodendron tulipifera	22	7.43	3.05
LITUSH	Liriodendron tulipifera	23	7.26	3.42
LITUSH	Liriodendron tulipifera	24	8.04	3.12
LITUSH	Liriodendron tulipifera	25	7.82	3.4
LITUSH	Liriodendron tulipifera	26	6.64	2.95
LITUSH	Liriodendron tulipifera	27	7.28	2.78
LITUSH	Liriodendron tulipifera	28	7.64	3
LITUSH	Liriodendron tulipifera	29	6.25	3.18
LITUSH	Liriodendron tulipifera	30	5.85	3.06
LITUSH	Liriodendron tulipifera	31	6.31	2.87
LITUSH	Liriodendron tulipifera	32	6.63	2.87
LITUSH	Liriodendron tulipifera	33	5.84	2.84
LITUSH	Liriodendron tulipifera	34	6.96	2.91
LITUSH	Liriodendron tulipifera	35	7.97	2.99
LITUSH	Liriodendron tulipifera	36	6.83	3.08
LITUSH	Liriodendron tulipifera	37	6.77	3.17
LITUSH	Liriodendron tulipifera	38	7.04	2.54
LITUSH	Liriodendron tulipifera	39	6.92	2.78
LITUSH	Liriodendron tulipifera	40	7.09	3.37
LITUSH	Liriodendron tulipifera	41	7.29	3.34
LITUSH	Liriodendron tulipifera	42	6.75	3.05
LITUSH	Liriodendron tulipifera	43	7.46	2.77
LITUSH	Liriodendron tulipifera	44	6.9	3.06
LITUSH	Liriodendron tulipifera	45	6.71	3.25
LITUSH	Liriodendron tulipifera	46	6.22	2.91
LITUSH	Liriodendron tulipifera	47	7.86	2.85
LITUSH	Liriodendron tulipifera	48	7.16	3.02
LITUSH	Liriodendron tulipifera	49	7.4	2.97
LITUSH	Liriodendron tulipifera	50	7.72	2.97
MAFRCA	Magnolia fraseri	1	6.1	2.45
MAFRCA	Magnolia fraseri	2	5.08	2.29
MAFRCA	Magnolia fraseri	3	6.02	2.39
MAFRCA	Magnolia fraseri	4	6.09	2.51
MAFRCA	Magnolia fraseri	5	8.8	2.58
MAFRCA	Magnolia fraseri	6	6.01	2.33
MAFRCA	Magnolia fraseri	7	5.8	2.35
MAFRCA	Magnolia fraseri	8	6.1	2.63
MAFRCA	Magnolia fraseri	9	5.39	2.57
MAFRCA	Magnolia fraseri	10	7.18	2.65
MAFRCA	Magnolia fraseri	11	6.12	2.44
MAFRCA	Magnolia fraseri	12	5.45	2.37
MAFRCA	Magnolia fraseri	13	6.35	2.88
MAFRCA	Magnolia fraseri	14	5.66	2.52
MAFRCA	Magnolia fraseri	15	6.4	2.64
MAFRCA	Magnolia fraseri	16	6.52	2.66
MAFRCA	Magnolia fraseri	17	6.96	2.51
MAFRCA	Magnolia fraseri	18	5.49	2.44
MAFRCA	Magnolia fraseri	19	5.27	2.39
MAFRCA	Magnolia fraseri	20	6.35	2.65
MAFRCA	Magnolia fraseri	21	6.26	2.46
MAFRCA	Magnolia fraseri	22	5.26	2.04
MAFRCA	Magnolia fraseri	23	6.35	2.5
MAFRCA	Magnolia fraseri	24	5.26	2.49
MAFRCA	Magnolia fraseri	25	4.67	2.21
MAFRCA	Magnolia fraseri	26	5.58	2.21
MAFRCA	Magnolia fraseri	27	6.29	2.57
MAFRCA	Magnolia fraseri	28	6.36	2.74
MAFRCA	Magnolia fraseri	29	5.33	2.7
MAFRCA	Magnolia fraseri	30	6.11	2.62
MAFRCA	Magnolia fraseri	31	5.86	2.44
MAFRCA	Magnolia fraseri	32	5.14	2.51
MAFRCA	Magnolia fraseri	33	6.55	2.65
MAFRCA	Magnolia fraseri	34	6.31	2.69
MAFRCA	Magnolia fraseri	35	6.05	2.43
MAFRCA	Magnolia fraseri	36	7.41	2.57
MAFRCA	Magnolia fraseri	37	5.66	2.51
MAFRCA	Magnolia fraseri	38	5.32	2.73
MAFRCA	Magnolia fraseri	39	6.2	2.57
MAFRCA	Magnolia fraseri	40	6.33	2.52
MAFRCA	Magnolia fraseri	41	5.63	2.55
MAFRCA	Magnolia fraseri	42	6.66	2.67
MAFRCA	Magnolia fraseri	43	5.67	2.46
MAFRCA	Magnolia fraseri	44	6.31	2.62
MAFRCA	Magnolia fraseri	45	5.63	2.52
MAFRCA	Magnolia fraseri	46	5.75	2.63
MAFRCA	Magnolia fraseri	47	6.13	2.45
MAFRCA	Magnolia fraseri	48	6.64	2.9
MAFRCA	Magnolia fraseri	49	6.27	2.64
MAFRCA	Magnolia fraseri	50	6.28	2.63
starMAG24	Magnolia stellata	1	6.82	2.75
starMAG24	Magnolia stellata	2	6.03	2.88
starMAG24	Magnolia stellata	3	7.18	3.09
starMAG24	Magnolia stellata	4	7.51	3.42
starMAG24	Magnolia stellata	5	6.74	2.8
starMAG24	Magnolia stellata	6	8.31	3.24
starMAG24	Magnolia stellata	7	9.61	3.42
starMAG24	Magnolia stellata	8	6.8	2.82
starMAG24	Magnolia stellata	9	6.67	2.78
starMAG24	Magnolia stellata	10	7.16	2.69
starMAG24	Magnolia stellata	11	6.8	2.35
starMAG24	Magnolia stellata	12	7.39	3.25
starMAG24	Magnolia stellata	13	6.77	3.2
starMAG24	Magnolia stellata	14	6.55	3.29
starMAG24	Magnolia stellata	15	6.42	3.12
starMAG24	Magnolia stellata	16	7.73	2.57
starMAG24	Magnolia stellata	17	7.29	2.94
starMAG24	Magnolia stellata	18	6.22	2.67
starMAG24	Magnolia stellata	19	8.23	2.89
starMAG24	Magnolia stellata	20	7.41	3.29
starMAG24	Magnolia stellata	21	7.52	2.4
starMAG24	Magnolia stellata	22	6.62	3.05
starMAG24	Magnolia stellata	23	7.42	2.88
starMAG24	Magnolia stellata	24	6.75	2.57
starMAG24	Magnolia stellata	25	6.61	2.79
starMAG24	Magnolia stellata	26	8.29	2.83
starMAG24	Magnolia stellata	27	5.92	2.83
starMAG24	Magnolia stellata	28	8.04	2.85
starMAG24	Magnolia stellata	29	7.99	2.81
starMAG24	Magnolia stellata	30	6.27	2.5
starMAG24	Magnolia stellata	31	7.4	3.43
starMAG24	Magnolia stellata	32	7.1	3.23
starMAG24	Magnolia stellata	33	7.89	2.8
starMAG24	Magnolia stellata	34	6.46	2.69
starMAG24	Magnolia stellata	35	8.03	3.3
starMAG24	Magnolia stellata	36	7.77	3.07
starMAG24	Magnolia stellata	37	5.96	2.6
starMAG24	Magnolia stellata	38	6.57	3.49
starMAG24	Magnolia stellata	39	7.22	2.75
starMAG24	Magnolia stellata	40	6.35	3.41
starMAG24	Magnolia stellata	41	8.26	3.13
starMAG24	Magnolia stellata	42	6.35	3.06
starMAG24	Magnolia stellata	43	8.92	2.77
starMAG24	Magnolia stellata	44	7.01	3.39
starMAG24	Magnolia stellata	45	6.74	3.08
starMAG24	Magnolia stellata	46	6.98	3
starMAG24	Magnolia stellata	47	7.24	3.26
starMAG24	Magnolia stellata	48	6.53	2.7
starMAG24	Magnolia stellata	49	7.17	3.29
starMAG24	Magnolia stellata	50	7.06	2.8

### Sheet: Supp3_Nmagnoliae_ascospores
Isolate Name	Host	Spore Number	Length (µm)
LITU-BG3A	Liriodendron tulipifera	1	13.18
LITU-BG3A	Liriodendron tulipifera	2	12.2
LITU-BG3A	Liriodendron tulipifera	3	14.17
LITU-BG3A	Liriodendron tulipifera	4	12.89
LITU-BG3A	Liriodendron tulipifera	5	13.36
LITU-BG3A	Liriodendron tulipifera	6	14.03
LITU-BG3A	Liriodendron tulipifera	7	13.31
LITU-BG3A	Liriodendron tulipifera	8	13.57
LITU-BG3A	Liriodendron tulipifera	9	14.43
LITU-BG3A	Liriodendron tulipifera	10	13.7
LITU-BG3A	Liriodendron tulipifera	11	13.95
LITU-BG3A	Liriodendron tulipifera	12	10.2
LITU-BG3A	Liriodendron tulipifera	13	13.27
LITU-BG3A	Liriodendron tulipifera	14	13.49
LITU-BG3A	Liriodendron tulipifera	15	14.46
LITU-BG3A	Liriodendron tulipifera	16	12.84
LITU-BG3A	Liriodendron tulipifera	17	12.93
LITU-BG3A	Liriodendron tulipifera	18	12.7
LITU-BG3A	Liriodendron tulipifera	19	12.15
LITU-BG3A	Liriodendron tulipifera	20	13.1
LITU-BG3A	Liriodendron tulipifera	21	12.36
LITU-BG3A	Liriodendron tulipifera	22	13.31
LITU-BG3A	Liriodendron tulipifera	23	13.56
LITU-BG3A	Liriodendron tulipifera	24	13.44
LITU-BG3A	Liriodendron tulipifera	25	13.42
GK720-1D	Magnolia fraseri	1	14
GK720-1D	Magnolia fraseri	2	15.26
GK720-1D	Magnolia fraseri	3	13.95
GK720-1D	Magnolia fraseri	4	13.46
GK720-1D	Magnolia fraseri	5	12.91
GK720-1D	Magnolia fraseri	6	11.99
GK720-1D	Magnolia fraseri	7	14.93
GK720-1D	Magnolia fraseri	8	12.91
GK720-1D	Magnolia fraseri	9	13.18
GK720-1D	Magnolia fraseri	10	12.85
GK720-1D	Magnolia fraseri	11	14.79
GK720-1D	Magnolia fraseri	12	14.34
GK720-1D	Magnolia fraseri	13	13.5
GK720-1D	Magnolia fraseri	14	14.56
GK720-1D	Magnolia fraseri	15	12.82
GK720-1D	Magnolia fraseri	16	14.11
GK720-1D	Magnolia fraseri	17	13.31
GK720-1D	Magnolia fraseri	18	12.58
GK720-1D	Magnolia fraseri	19	12.42
GK720-1D	Magnolia fraseri	20	14.26
GK720-1D	Magnolia fraseri	21	14.19
GK720-1D	Magnolia fraseri	22	14.43
GK720-1D	Magnolia fraseri	23	13.49
GK720-1D	Magnolia fraseri	24	12.26
GK720-1D	Magnolia fraseri	25	14.45
starMAG	Magnolia stellata	1	13.13
starMAG	Magnolia stellata	2	13.62
starMAG	Magnolia stellata	3	12.88
starMAG	Magnolia stellata	4	13
starMAG	Magnolia stellata	5	12.46
starMAG	Magnolia stellata	6	12.55
starMAG	Magnolia stellata	7	12.4
starMAG	Magnolia stellata	8	11.63
starMAG	Magnolia stellata	9	13.81
starMAG	Magnolia stellata	10	12.94
starMAG	Magnolia stellata	11	13.68
starMAG	Magnolia stellata	12	12.5
starMAG	Magnolia stellata	13	14.4
starMAG	Magnolia stellata	14	14.01
starMAG	Magnolia stellata	15	12.76
starMAG	Magnolia stellata	16	11.91
starMAG	Magnolia stellata	17	12.44
starMAG	Magnolia stellata	18	12.44
starMAG	Magnolia stellata	19	12.07
starMAG	Magnolia stellata	20	12.03
starMAG	Magnolia stellata	21	13.75
starMAG	Magnolia stellata	22	12.15
starMAG	Magnolia stellata	23	12.38
starMAG	Magnolia stellata	24	13.57
starMAG	Magnolia stellata	25	11.85
starMAG24	Magnolia stellata	1	11.28
starMAG24	Magnolia stellata	2	11.38
starMAG24	Magnolia stellata	3	11.76
starMAG24	Magnolia stellata	4	11.96
starMAG24	Magnolia stellata	5	14.46
starMAG24	Magnolia stellata	6	12.78
starMAG24	Magnolia stellata	7	13.39
starMAG24	Magnolia stellata	8	13.1
starMAG24	Magnolia stellata	9	11.66
starMAG24	Magnolia stellata	10	12.28
starMAG24	Magnolia stellata	11	12.65
starMAG24	Magnolia stellata	12	12.36
starMAG24	Magnolia stellata	13	11.97
starMAG24	Magnolia stellata	14	12.58
starMAG24	Magnolia stellata	15	13.69
starMAG24	Magnolia stellata	16	12.36
starMAG24	Magnolia stellata	17	13.67
starMAG24	Magnolia stellata	18	12.52
starMAG24	Magnolia stellata	19	11.66
starMAG24	Magnolia stellata	20	12.08
starMAG24	Magnolia stellata	21	11.25
starMAG24	Magnolia stellata	22	11.41
starMAG24	Magnolia stellata	23	11.13
starMAG24	Magnolia stellata	24	13.38
starMAG24	Magnolia stellata	25	13.03
LITUSH_2024	Liriodendron tulipifera	1	14.52
LITUSH_2024	Liriodendron tulipifera	2	14.73
LITUSH_2024	Liriodendron tulipifera	3	15.66
LITUSH_2024	Liriodendron tulipifera	4	13.92
LITUSH_2024	Liriodendron tulipifera	5	15.05
LITUSH_2024	Liriodendron tulipifera	6	14.15
LITUSH_2024	Liriodendron tulipifera	7	14.91
LITUSH_2024	Liriodendron tulipifera	8	12.59
LITUSH_2024	Liriodendron tulipifera	9	15.24
LITUSH_2024	Liriodendron tulipifera	10	14.42
LITUSH_2024	Liriodendron tulipifera	11	14
LITUSH_2024	Liriodendron tulipifera	12	14.94
LITUSH_2024	Liriodendron tulipifera	13	14.17
LITUSH_2024	Liriodendron tulipifera	14	15.31
LITUSH_2024	Liriodendron tulipifera	15	14.54
LITUSH_2024	Liriodendron tulipifera	16	13.74
LITUSH_2024	Liriodendron tulipifera	17	14.54
LITUSH_2024	Liriodendron tulipifera	18	13.24
LITUSH_2024	Liriodendron tulipifera	19	13.42
LITUSH_2024	Liriodendron tulipifera	20	14.86
LITUSH_2024	Liriodendron tulipifera	21	15.57
LITUSH_2024	Liriodendron tulipifera	22	14.89
LITUSH_2024	Liriodendron tulipifera	23	15.03
LITUSH_2024	Liriodendron tulipifera	24	13.3
LITUSH_2024	Liriodendron tulipifera	25	13.22
GK720-2	Magnolia fraseri	1	12.18
GK720-2	Magnolia fraseri	2	12.43
GK720-2	Magnolia fraseri	3	11.91
GK720-2	Magnolia fraseri	4	12.85
GK720-2	Magnolia fraseri	5	13.09
GK720-2	Magnolia fraseri	6	12.59
GK720-2	Magnolia fraseri	7	12.88
GK720-2	Magnolia fraseri	8	13.16
GK720-2	Magnolia fraseri	9	13.21
GK720-2	Magnolia fraseri	10	11.07
GK720-2	Magnolia fraseri	11	11.75
GK720-2	Magnolia fraseri	12	12.66
GK720-2	Magnolia fraseri	13	13.06
GK720-2	Magnolia fraseri	14	14.38
GK720-2	Magnolia fraseri	15	12.6
GK720-2	Magnolia fraseri	16	12.39
GK720-2	Magnolia fraseri	17	13.59
GK720-2	Magnolia fraseri	18	12.01
GK720-2	Magnolia fraseri	19	12.47
GK720-2	Magnolia fraseri	20	12.27
GK720-2	Magnolia fraseri	21	12.82
GK720-2	Magnolia fraseri	22	11.79
GK720-2	Magnolia fraseri	23	14
GK720-2	Magnolia fraseri	24	13.53
GK720-2	Magnolia fraseri	25	14.05
